# Beyond chromatin accessibility: bulk ATAC-seq as an integrative assay to portray genomes and epigenomes

**DOI:** 10.1101/2025.01.18.633115

**Authors:** Islem Toumi, Chaimae Kham, Lucille Stuani, Laurent Lecam, Pierre-François Roux

## Abstract

Assay for transposase-accessible chromatin using sequencing (ATAC-seq) is a cornerstone for epigenomic profiling, yet its potential for genomic characterization remains poorly explored. Here, we systematically benchmarked bulk ATAC-seq against whole-genome sequencing (WGS) to assess its capacity for detecting small variants, copy number variations (CNVs), telomere-associated repeat content, and mitochondrial single nucleotide polymorphisms in cancer cells. Using paired datasets from patient-derived melanoma cell lines and from TCGA primary brain tumors, we demonstrated that ATAC-seq achieves high precision in small variants detection within accessible regions supporting cohort-scale genotyping and genetic stratification, robustly resolves CNVs in the nuclear genome, and support high-coverage mitogenome profiling, with strong concordance to WGS at standard sequencing depths. Notably, we present the first systematic evaluation of telomere-associated repeat content by ATAC-seq, revealing its untapped potential for studying genome stability. By bridging genomic and epigenomic insights into a single genome-wide approach, bulk ATAC-seq emerges as a cost-effective and versatile tool poised to transform cancer research and to support integrative molecular profiling in clinical settings.
