## Supplementary material for "Beyond chromatin accessibility: bulk ATAC-seq as an integrative assay to portray genomes and epigenomes": Table 1

### Sheet: Melanoma
	WGS			ATAC-seq
Cell line	Library	Reads (N)	Coverage (X)	Library	Read (N)	FRiP (%)
A375	2x151bp	776332282	32.98	2x48bp	167883312	59.4
MM001	2x151bp	990752770	42.28	2x25bp	66383168	35
MM011	2x151bp	1261091234	54.03	2x25bp	72177399	41.5
MM029	2x151bp	813599308	34.84	2x50bp	18442386	37.2
MM031	2x151bp	786990384	34.16	2x25bp	79857070	19.6
MM047	2x151bp	793388926	34.23	2x48bp	310577762	59.5
MM057	2x151bp	973904236	39.94	2x25bp	25910636	45.4
MM074	2x151bp	850209786	36.34	2x50bp	85697495	50.9
MM087	2x151bp	1615460888	68.05	2x25bp	41034582	25.8
MM099	2x151bp	3098399706	132.6	2x50bp	40066133	35.7
	Mean	1196012952	50.945	Mean	9.0803e+07	41
	Sd	7.19727e+08	30.7722	Sd	8.80843e+07	13.1907

### Sheet: TCGA LGG GBM
Case ID	Cancer type	Diagnosis	Site	Grade	Sex	Age	Ethnicity	Race	IDH	WGS - Tumor				ATAC-seq - Tumor
										UUID	Library	Reads (N)	Coverage (X)	UUID	Library	Read (N)	FRiP (%)
TCGA-06-A5U0	GBM	Glioblastoma	Occipital lobe	NA	F	22	Not hispanic or latino	Black or african american	WT	7b31c5ca-e399-4945-a4bc-f782ca52a5bd	2x151bp	2031628702	81	c815b458-a6cc-4da2-9b3c-ee62f051f671	2x76bp	123721126	44.11
TCGA-06-A6S1	GBM	Glioblastoma	Brain	NA	F	53	Not hispanic or latino	Black or african american	WT	aae42a0d-c3fe-4b8b-8e81-2818c3244b25	2x151bp	1943746632	75	63a1391d-dbd7-4b0b-8e9b-348ac1f18ba3	2x76bp	177004778	22.84
TCGA-06-A7TK	GBM	Glioblastoma	Frontal lobe	NA	M	67	Not hispanic or latino	Black or african american	WT	ccecc070-2941-417f-a187-6701cd82ca1b	2x151bp	1977311690	76	9d3eb297-4589-4e37-a6a6-4c0fccb013e1	2x76bp	144861412	28.07
TCGA-06-A7TL	GBM	Glioblastoma	Overlapping lesion of brain	NA	F	31	Not hispanic or latino	Black or african american	IDH1R132H	aa618537-4466-4070-8b6d-2718303313dc	2x151bp	1914457584	75	2c58ca18-3a80-42ee-8a07-0a0d43695751	2x76bp	230573938	32.97
TCGA-4W-AA9S	GBM	Glioblastoma	Brain	NA	M	70	Not hispanic or latino	Black or african american	WT	06bc5a25-0a1e-45ba-b661-159daf31b9b9	2x151bp	1940403396	77	32f2dc09-8375-4d10-b11b-af9eb654442d	2x76bp	135939886	29.98
TCGA-76-6656	GBM	Glioblastoma	Brain	NA	M	66	Not hispanic or latino	Black or african american	WT	112e4300-6ba0-4579-9641-e5079d38c0ec	2x151bp	2040446568	80	e8bac043-0df7-4a77-9e01-a22788f49f4b	2x76bp	163098544	12.8
TCGA-81-5910	GBM	Glioblastoma	Brain	NA	M	64	NA	White	WT	dbfa1c59-8abd-4319-8b58-6e7f673d1209	2x151bp	2080662828	81	9123cfa4-442c-4dc8-a0ff-5837fd931058	2x76bp	138628752	42.83
TCGA-OX-A56R	GBM	Glioblastoma	Temporal lobe	NA	M	67	Not hispanic or latino	Black or african american	WT	f087dd3d-ea93-4c3d-9c30-81093acab9a4	2x151bp	1916171568	77	3460368d-1e2c-4bfc-bb16-93ea169b1517	2x76bp	162618422	48.13
TCGA-RR-A6KB	GBM	Glioblastoma	Frontal lobe	NA	M	51	Not hispanic or latino	Black or african american	WT	c1e0c729-a347-4059-b47f-f73581454edc	2x151bp	2149682824	87	44cef674-d3d8-4456-ba6c-6289e789afb1	2x76bp	134264964	20.64
TCGA-DB-A75K	LGG	Mixed glioma	Cerebrum	G3	F	55	Not hispanic or latino	White	IDH1R132H	f0d0f437-c41b-4808-b884-5a702c70d082	2x151bp	2149454068	84	258bc047-b932-4441-8375-47ca62b61f15	2x76bp	131865530	28.77
TCGA-DU-5870	LGG	Oligodendroglioma	Brain	G2	F	35	Not hispanic or latino	White	IDH1R132H	8efa4e9e-f222-4ccb-bf34-32443183bd7f	2x151bp	1462130686	55	fc3fe6ee-8cec-4e29-90c2-0ceebbf66adc	2x76bp	156656572	20.5
TCGA-DU-6395	LGG	Mixed glioma	Cerebrum	G2	M	32	Not hispanic or latino	White	IDH1R132H	ea9369ee-fdb7-4d57-993c-2d504df888b5	2x151bp	2093567316	86	248937f5-9302-4e01-ab45-ad7c97cf489f	2x76bp	227094812	25.17
TCGA-DU-6407	LGG	Oligodendroglioma	Cerebrum	G2	F	35	Not hispanic or latino	White	IDH1R132H	9ba8d3a3-188a-4e6a-bbc9-e171e027e05f	2x151bp	2050116962	83	1943a264-8136-4321-84ae-463d3fcb75a0	2x76bp	142622780	36.87
TCGA-E1-A7YI	LGG	NA	NA	NA	F	33	Not hispanic or latino	White	IDH1R132H	cd708f1e-e5f0-4d72-8948-12bf0d366889	2x151bp	2104932196	84	d4065bc2-25a3-4ad5-8a59-ea099cc7a1b3	2x76bp	190722850	55.09
TCGA-F6-A8O3	LGG	Oligodendroglioma	Cerebrum	G2	M	34	Not hispanic or latino	Asian	IDH1R132H	b54a97cb-c512-47f3-b739-28f3f5afde57	2x151bp	2091105438	82	1864d5ea-ef08-4161-ad6a-140fd205538c	2x76bp	196299146	14.29
TCGA-FG-A4MU	LGG	Mixed glioma	Cerebrum	G3	M	59	Not hispanic or latino	White	WT	75f3e38d-38f8-4067-9ed3-1723dbb1f174	2x151bp	2083979000	81	9cb8c632-626d-4b65-91ee-07b7f27a2297	2x76bp	240057516	19.67
TCGA-FG-A4MY	LGG	Mixed glioma	Parietal lobe	G2	F	44	hispanic or latino	White	IDH1R132H	ef0adc02-e1e2-4056-b598-bafdbca2f96b	2x151bp	2084884362	81	8019e28e-8b71-449e-98db-bb39022e5757	2x76bp	150090782	16.19
TCGA-P5-A72W	LGG	Astrocytoma	Cerebrum	G3	M	35	Not hispanic or latino	White	IDH1R132H	c4dc03a1-d5e9-407e-90c8-62ea85e09ad4	2x151bp	2132737432	86	ca7b8659-437a-4f08-8f5a-3fd391c7bc1d	2x76bp	169472366	23.28
TCGA-P5-A72X	LGG	Astrocytoma	Cerebrum	G3	M	22	Not hispanic or latino	White	IDH1R132H	c4aa139f-e121-492b-880a-46beb7ec0632	2x151bp	1931592258	74	41a147af-7a49-49a5-8345-c25537739845	2x76bp	52713624	8.03
TCGA-P5-A735	LGG	Astrocytoma	Cerebrum	G2	F	39	Not hispanic or latino	White	IDH1R132H	74874201-4eb1-4cc8-bf9d-e989a13d4393	2x151bp	1923289268	77	a561a52b-8049-4160-88db-e56e76ffbad9	2x76bp	135094912	13.71
TCGA-P5-A77X	LGG	Mixed glioma	Cerebrum	G2	F	55	Not hispanic or latino	White	IDH1R132H	7bc479df-f9e8-4280-8e16-c965b8a03907	2x151bp	2033389732	82	ee6b3572-0efc-4953-b62c-97129dc190ed	2x76bp	153680968	29.27
TCGA-W9-A837	LGG	Oligodendroglioma	Cerebrum	G2	M	NA	Not hispanic or latino	White	IDH1R132H	058c23eb-04a9-4d99-88fc-f7da6adea8a9	2x151bp	2131911054	83	6bf67c81-767f-48bb-9bfd-8c840d4af790	2x76bp	83767650	23.57
											Mean	2.01216e+09	79.4091		Mean	1.56402e+08	27.1264
											Sd	1.46879e+08	6.65231		Sd	4.40194e+07	12.2067
